# Effects of alcohol consumption and tobacco smoking on the composition of the ensemble of drug metabolizing enzymes and transporters in human liver

**DOI:** 10.1101/2024.05.14.594255

**Authors:** Kari A. Gaither, Dilip Kumar Singh, Guihua Yue, Julia Trudeau, Kannapiran Ponraj, Nadezhda Y. Davydova, Philip Lazarus, Dmitri R. Davydov, Bhagwat Prasad

## Abstract

We examined the effect of alcohol consumption and smoking on the abundance of drug-metabolizing enzymes and transporters (DMET) in human liver microsomes (HLM) isolated from liver tissues of 94 donors. Global proteomics analysis was performed and DMET protein levels were analyzed in relation to alcohol consumption levels, smoking history, and sex using non-parametric tests (p-value ≤ 0.05; cutoff of 1.25-fold change, FC). The examination of the alcohol-induced changes was further enforced by correlational analysis, where we used arbitrary alcohol consumption grade (ACG) scaling from 0 to 4 to establish a set of protein markers. We elaborated a provisional index of alcohol exposure (PIAE) based on a combination of relative abundances of four proteins (ER chaperone HSPA5, protein disulfide isomerases PDIA3 and P4HB, and cocaine esterase CES2) best correlating with ACG. The PIAE index was then used to find its correlations with the abundances of DMET proteins. Our results demonstrate considerable alcohol-induced changes in composition of the pool of cytochrome P450 enzymes in HLM. We observed significantly increased abundances of CYP2E1, CYP2B6, CYP2J2, and NADPH-cytochrome P450 reductase. In contrast, CYP1A2, CYP2C8, CYP2C9, CYP4A11, and cytochrome b_5_ protein levels were downregulated. Significant alteration in abundances of UDP-glucuronosyltransferase (UGT) were also detected, comprising of elevated UGT1A6, UGT1A9, and UGT2A1, and reduced UGT1A3, UGT1A4, UGT2B7, UGT2B10, and UGT2B15 levels. Important alcohol-induced changes were also observed in the expression of non-CYP and non-UGT DMET. Additionally, tobacco smoke was associated with elevated CYP1A2, UGT1A6, UGT2A1, and UGT2B4 and decreased FMO3, FMO4, and FMO5 levels.
