## Supplemental Tables 1 and 2 for "Effects of alcohol consumption and tobacco smoking on the composition of the ensemble of drug metabolizing enzymes and transporters in human liver"

### Sheet: Suppl Table 1
Supplementary Table 1. List of proteins localized to the endoplasmic reticulum used for normalizing DMET proteins
Protein Description	Protein ID
Arylacetamide deacetylase	AADAC
phospholipid-transporting ATPase IIA	ATP2A2
Cocaine esterase	CES2
Carboxylesterase 3	CES3
Cytochrome b5	CYB5A
CYP1A1	CYP1A1
CYP1A2	CYP1A2
CYP20A1	CYP20A1
CYP27A1	CYP27A1
CYP2A6	CYP2A6
CYP2B6	CYP2B6
CYP2C18	CYP2C18
CYP2C19	CYP2C19
CYP2C8	CYP2C8
CYP2C9	CYP2C9
CYP2D6	CYP2D6
CYP2E1	CYP2E1
CYP2J2	CYP2J2
CYP3A4	CYP3A4
CYP3A5	CYP3A5
CYP4A11	CYP4A11
CYP4A22	CYP4A22
CYP4F11	CYP4F11
CYP4F12	CYP4F12
CYP4F2	CYP4F2
CYP4F3	CYP4F3
CYP4V2	CYP4V2
CYP51A1	CYP51A1
CYP7B1	CYP7B1
Endoplasmic reticulum aminopeptidase 2	ERAP2
Endoplasmic reticulum lectin 1	ERLEC1
Endoplasmic reticulum metallopeptidase 1	ERMP1
ER oxidoreductase A	ERO1A
ER oxidoreductase A	ERO1B
Endoplasmic reticulum resident protein 29	ERP29
Flavin-containing monooxygenase 1	FMO1
Flavin-containing monooxygenase 3	FMO3
Flavin-containing monooxygenase 4	FMO4
Flavin-containing monooxygenase 5	FMO5
Glutathione S-transferase omega-1	GSTO1
Glutathione S-transferase P	GSTP1
GDH/6PGL endoplasmic bifunctional protein	H6PD
Homocysteine-responsive ER ubiquitin-like domain 1	HERPUD1
Heme oxygenase 1	HMOX1
Heme oxygenase 2	HMOX2
Endoplasmin, Heat shock protein 90	HSP90
Endoplasmic reticulum chaperone BiP	HSPA5
Mortalin, Stress-70 protein	HSPA9
Microsomal glutathione S-transferase 1	MGST1
Microsomal glutathione S-transferase 2	MGST2
Microsomal glutathione S-transferase 3	MGST3
Microsomal triglyceride transfer protein large subunit	MTTP
Protein disulfide-isomerase	P4HB
Protein disulfide-isomerase A3	PDIA3
Protein disulfide-isomerase A4	PDIA4
Protein disulfide-isomerase A5	PDIA5
Protein disulfide-isomerase A6	PDIA6
Membrane-associated progesterone receptor component 1	PGRMC1
Membrane-associated progesterone receptor component 2	PGRMC2
P450 reductase	POR
Steryl-sulfatase	STS
UGT1A1	UGT1A1
UGT1A3	UGT1A3
UGT1A4	UGT1A4
UGT1A6	UGT1A6
UGT1A9	UGT1A9
UGT2A1	UGT2A1
UGT2A3	UGT2A3
UGT2B10	UGT2B10
UGT2B15	UGT2B15
UGT2B17	UGT2B17
UGT2B4	UGT2B4
UGT2B7	UGT2B7
Transitional endoplasmic reticulum ATPase	VCP
Calnexin	CANX

### Sheet: Suppl Table 2
Supplementary Table 2. TPA based protein levels of major DMET proteins present in HLM of heavy drinkers with >1ppd smokers removed and smokers with heavy drinkers removed
	Non-Drinkers				Heavy Alcohol					Non-Smokers				Smokers >1ppd
	(no >1ppd smokers)									(no heavy drinkers)
n	29				4				n	65				17
	Mean ± SD				Mean ± SD			P value		Mean ± SD				Mean ± SD			P value
CYP protein levels (pmol/mg protein)
CYP1A1	1.00085	±	0.866251		0.50841	±	0.0937194	0.00617947		0.783323	±	0.678428		1.51988	±	2.16129	0.0917118
CYP1A2	32.4246	±	16.7208		13.5785	±	6.54288	0.000951938		29.5729	±	14.9312		50.2935	±	31.3372	0.00818139
CYP2A6	71.9992	±	42.912		56.1192	±	24.8504	0.162117		71.2992	±	35.1561		69.284	±	39.7738	0.425349
CYP2B6	14.7143	±	14.8871		23.7053	±	15.8816	0.348636		14.41	±	11.0802		15.5218	±	8.6835	0.661486
CYP2C8	26.8245	±	7.74308		15.6658	±	6.17042	0.0263508		26.3159	±	7.1247		28.2822	±	10.7074	0.481856
CYP2C9	96.2579	±	27.8121		55.3174	±	15.2928	0.00401973		95.9618	±	25.2477		96.198	±	27.1842	0.974457
CYP2C18	4.83768	±	2.68009		3.44577	±	2.35388	0.335145		4.98993	±	2.36426		5.16816	±	2.05659	0.760326
CYP2C19	5.57205	±	4.08017		3.6265	±	2.8149	0.278407		6.0387	±	4.2094		7.21334	±	5.03509	0.385941
CYP2D6	30.8167	±	14.0071		19.3484	±	11.0679	0.126736		28.9695	±	17.3764		28.0052	±	16.2999	0.832068
CYP2E1	67.4377	±	16.6708		114.573	±	49.5677	0.0763892		67.91	±	19.4076		62.824	±	15.5389	0.264274
CYP3A4	76.9988	±	39.3768		70.0043	±	21.6498	0.305466		72.8606	±	36.7862		68.8277	±	52.0395	0.766849
CYP3A5	9.04443	±	16.0375		3.80511	±	1.19114	0.0948489		8.80583	±	14.5264		8.56377	±	13.5306	0.948933
CYP3A7	0.613494	±	0.664955		3.03345	±	4.72468	0.381233		0.770164	±	1.15667		1.49668	±	1.99847	0.167
CYP4A11	56.0267	±	16.4189		34.0652	±	9.94532	0.0106331		53.0498	±	15.0557		56.4307	±	21.1977	0.543346
CYP4F2	34.4762	±	9.45745		27.5651	±	7.08309	0.145545		34.026	±	9.69616		36.557	±	9.63812	0.344819
UGT protein levels (pmol/mg protein)
UGT1A1	28.8766	±	11.9565		30.2657	±	14.4572	0.86415		28.2418	±	13.2658		32.7851	±	15.8413	0.288674
UGT1A3	5.99434	±	3.67309		5.08379	±	1.13257	0.320968		5.62817	±	4.83594		7.61324	±	7.19333	0.29478
UGT1A4	77.1989	±	24.5388		58.2008	±	9.05598	0.0130945		73.068	±	24.6537		86.9569	±	24.8685	0.0506449
UGT1A6	99.9058	±	28.2418		137.734	±	40.6054	0.157788		97.9777	±	27.8657		123.694	±	42.1312	0.0272539
UGT1A9	14.6873	±	5.17432		19.1936	±	2.59811	0.027116		15.0736	±	5.06233		16.6501	±	6.21533	0.344915
UGT2A1	1.6449	±	1.96437		1.77517	±	1.51382	0.883455		1.26456	±	1.5899		2.02447	±	1.52318	0.0811835
UGT2A3	6.77887	±	2.99993		7.56985	±	3.08872	0.656224		7.13812	±	2.97109		6.81783	±	2.29513	0.634692
UGT2B4	46.6235	±	12.3794		45.6434	±	12.5324	0.890617		44.1023	±	11.5299		55.8455	±	16.6778	0.0126375
UGT2B7	217.424	±	61.8145		136.641	±	49.5418	0.0368933		212.865	±	59.4999		229.517	±	74.6377	0.403653
UGT2B10	17.0385	±	5.52808		11.8332	±	5.37894	0.146144		16.6641	±	5.26247		17.1948	±	8.01176	0.798406
UGT2B15	114.896	±	36.7579		72.0513	±	17.1363	0.00484057		114.806	±	40.4574		119.677	±	50.1548	0.714882
UGT2B17	4.37074	±	6.78721		4.11609	±	6.38063	0.944388		5.00683	±	6.17798		5.36716	±	5.40167	0.814063
non-CYP, non-UGT enzymes (pmol/mg protein)
AADAC	32.21	±	7.10449		22.4675	±	3.53994	0.00307764		31.8699	±	7.63394		32.8762	±	8.46758	0.660467
CES1	363.398	±	71.8823		281.419	±	30.7092	0.00317902		356.577	±	82.3773		381.042	±	81.8726	0.283676
CES2	37.0086	±	8.9834		21.7514	±	2.01505	5.73269e-08		38.4648	±	11.6729		37.1245	±	13.753	0.715894
CES3	0.440217	±	0.164608		0.386166	±	0.156509	0.55522		0.443214	±	0.155831		0.457372	±	0.0790105	0.605174
FMO1	0.369385	±	0.09873		0.461624	±	0.0850949	0.113928		0.359949	±	0.112958		0.392073	±	0.160931	0.447476
FMO3	75.5461	±	15.8147		57.1127	±	13.3035	0.0604988		75.8611	±	18.9694		64.6591	±	21.8209	0.0656443
FMO4	2.57366	±	0.437945		2.00436	±	0.186535	0.00138644		2.63164	±	0.561924		2.27931	±	0.748341	0.0843106
FMO5	52.7738	±	18.6484		20.6145	±	5.28928	1.14962e-06		48.5669	±	15.5177		40.4304	±	18.3191	0.106789
MGST1	343.717	±	117.319		442.448	±	206.033	0.412297		320.572	±	95.9249		384.436	±	211.805	0.241719
MGST2	133.616	±	32.4407		130.813	±	21.4861	0.828767		130.074	±	28.0748		139.225	±	39.2378	0.377027
STS	0.735653	±	0.565204		0.417495	±	0.0942052	0.00973061		0.781177	±	0.526252		0.813172	±	0.502259	0.818736
